# Modelling cell type-specific lncRNA regulatory network in autism with Cycle

**DOI:** 10.1101/2024.05.31.594791

**Authors:** Chenchen Xiong, Mingfang Zhang, Haolin Yang, Xuemei Wei, Chunwen Zhao, Junpeng Zhang

**Affiliations:** School of Engineering, Dali University, 671000 Dali, Yunnan, China; Beijing CapitalBio Pharma Technology Co.,Ltd., 102200 Beijing, China; Beijing Computing Center, 100191 Beijing, China

## Abstract

Autism spectrum disorder (ASD) is a class of complex neurodevelopment disorders with high genetic heterogeneity. Long non-coding RNAs (lncRNAs) are vital regulators that perform specific functions within diverse cell types and play pivotal roles in neurological diseases including ASD. Therefore, studying the specific regulation of lncRNAs in various cell types is crucial for deciphering ASD molecular mechanisms. Existing computational methods utilize bulk transcriptomics data across all of cells or samples, which could reveal the commonalities of lncRNA regulation in the pathogenesis of ASD, but ignore the specificity of lncRNA regulation across various cell types. Here, we present *Cycle* (Cell type-specific lncRNA regulatory network) to construct the landscape of cell type-specific lncRNA regulation in ASD. We have found that each ASD cell type is unique in lncRNA regulation, and more than one-third and all of cell type-specific lncRNA regulatory networks are characterized as scale-free and small-world, respectively. Across 17 ASD cell types, we have discovered 19 rewired and 11 conserved modules, and eight rewired and three conserved hubs underlying within the discovered cell type-specific lncRNA regulatory networks. Moreover, the discovered rewired and conserved modules and hubs are significantly enriched in ASD-related terms. Furthermore, more similar ASD cell types tend to be connected with higher strength in the constructed cell similarity network. Finally, the comparison results demonstrate that *Cycle* is a potential method for uncovering cell type-specific lncRNA regulation.
