## Supplementary Table 1 for "Modelling cell type-specific lncRNA regulatory network in autism with Cycle"

### Sheet: Sheet1
ID	CellType	cell_number	overlap_all	overlap_90	density	density_pvalue	density_pvalue(-log(10))	fit$continuous	fit$alpha	fit$xmin	fit$logLik	fit$KS.stat	fit$KS.p
1	NeuNRGNII	3586	128563	187581	0.010631	0	15.6536	FALSE	2.12102	27	-18926.7	0.043183	1.73e-06
2	Microglia	1509	95157	173736	0.009853	0	15.6536	FALSE	6.81339	361	-296.764	0.060388	0.986805
3	Endothelial	1120	98933	815284	0.046174	0	15.6536	FALSE	3.02304	1173	-2019.15	0.106116	0.006129
4	ASTFB	2448	56370	203547	0.011536	0	15.6536	FALSE	3.91776	308	-1086.07	0.027072	0.999371
5	INSV2C	1027	3016	638669	0.037115	0	15.6536	FALSE	2.42233	96	-25477.7	0.080944	5.85e-25
6	Neumat	2154	25942	530326	0.030015	0	15.6536	FALSE	2.47314	85	-22185.4	0.052972	7.27e-10
7	INSST	2120	7649	2657818	0.150629	0	15.6536	FALSE	90.439	4842	-250.081	0.06272	0.98933
8	INPV	1975	964	1921256	0.109659	0	15.6536	FALSE	28.649	4165	-229.93	0.090214	0.916542
9	L56	1781	477	2747474	0.157562	0	15.6536	FALSE	72.1157	4702	-265.467	0.073553	0.945446
10	Oligodendrocytes	5768	26797	297910	0.016867	0	15.6536	FALSE	3.51915	439	-1311.28	0.039491	0.91404
11	ASTPP	5125	12801	860286	0.048805	0	15.6536	FALSE	11.7657	2644	-336.416	0.064635	0.983399
12	OPC	5340	12911	729900	0.041339	0	15.6536	FALSE	2.3672	120	-22798.5	0.046364	2.74e-07
13	NeuNRGNI	1516	357960	954130	0.054312	0	15.6536	FALSE	12.4698	2187	-570.378	0.072879	0.725522
14	IN-VIP	3288	1973	2451317	0.138832	0	15.6536	FALSE	443.292	4896	-5.80256	0.094463	1
15	L56CC	2407	51	1999677	0.117204	0	15.6536	FALSE	24.2198	4135	-591.39	0.12255	0.115259
16	L4	3600	392	3063655	0.17451	0	15.6536	FALSE	109.44	4758	-186.827	0.070181	0.990709
17	L23	7239	36	2920435	0.16822	0	15.6536	FALSE	140.395	4867	-237.08	0.048301	0.999724
